# Splicing dysregulation in glioblastoma alters the function of cell migration-related genes

**DOI:** 10.1101/2024.10.05.616792

**Authors:** Minu Seong, Pedro Bak-Gordon, Zhaoqi Liu, Peter D. Canoll, James L. Manley

## Abstract

Glioblastoma (GBM) has a poor prognosis with a high recurrence and low survival rate. Previous RNA-seq analyses have revealed that alternative splicing (AS) plays a role in GBM progression. Here, we present a novel AS analysis method (Semi-Q) and describe its use to identify GBM-specific AS events. We analyzed RNA-seq data from normal brain (NB), normal human astrocytes (NHAs) and GBM samples, and found that comparison between NHA and GBM was especially informative. Importantly, this analysis revealed that genes encoding cell migration-related proteins, including filamins (FLNs) and actinins (ACTNs), were among those most affected by differential AS. Functional assays revealed that dysregulated AS of *FLNA, B* and *C* transcripts produced protein isoforms that not only altered transcription of cell proliferation-related genes but also led to enhanced cell migration, resistance to cell death and/or mitochondrial respiratory function, while a dysregulated AS isoform of *ACTN4* enhanced cell migration. Together, our results indicate that cell migration and actin cytoskeleton-related genes are differentially regulated by AS in GBM, supporting a role for AS in facilitating tumor growth and invasiveness.
