## Supplemental Table 4 for "Splicing dysregulation in glioblastoma alters the function of cell migration-related genes"

### Sheet: Semi-Q NB-CCEs
GO biological process complete	raw P value
actin cytoskeleton organization	5.24e-08
membrane organization	1.33e-06
clathrin-dependent endocytosis	1.42e-06
synaptic vesicle endocytosis	4.15e-06
positive regulation of cell projection organization	1.61e-05
chemical synaptic transmission	3.74e-05
positive regulation of GTPase activity	3.85e-05
regulation of transmembrane transport	7.09e-05
establishment of vesicle localization	8.76e-05
dendrite development	9.43e-05

### Sheet: Semi-Q GBM-CCEs
GO biological process complete	raw P value
positive regulation of cytokine production	2.59e-07
regulation of intracellular signal transduction	3.69e-06
positive regulation of signal transduction	1.68e-05
cellular response to cytokine stimulus	1.88e-05
lymphocyte activation	2.49e-05
innate immune response-activating signaling pathway	2.76e-05
mitotic spindle midzone assembly	4.47e-05
regulation of inflammatory response	5.73e-05
positive regulation of cytokinesis	7.4e-05
myeloid leukocyte differentiation	8.57e-05

### Sheet: Cuffdiff NB-CCEs
GO biological process complete	raw P value
modulation of chemical synaptic transmission	1.27e-08
dendrite morphogenesis	1.01e-06
regulation of cell shape	1.23e-06
protein phosphorylation	2.16e-06
regulation of small GTPase mediated signal transduction	3.41e-06
synapse organization	3.63e-06
brain development	4.85e-06
clathrin-dependent endocytosis	5.76e-06
regulation of monoatomic ion transmembrane transporter activity	8.06e-06
establishment of vesicle localization	8.25e-06
Golgi organization	8.29e-06
ephrin receptor signaling pathway	1.17e-05
cell junction assembly	1.61e-05
regulation of membrane potential	5.31e-05
axon guidance	7.49e-05

### Sheet: rMATS NB-CCEs
GO biological process complete	raw P value
clathrin-dependent endocytosis	2.56e-08
cytosolic transport	2.93e-06
synaptic vesicle endocytosis	1.47e-05
negative regulation of autophagy	1.8e-05
vesicle budding from membrane	3.17e-05
cellular response to oxygen-containing compound	4.24e-05
regulation of endocytosis	4.92e-05
activation of GTPase activity	5.05e-05
positive regulation of protein-containing complex assembly	5.11e-05
regulation of protein localization	6.73e-05
positive regulation of stress fiber assembly	8.26e-05
regulation of small GTPase mediated signal transduction	8.28e-05
neuron projection morphogenesis	9.1e-05
protein phosphorylation	9.2e-05
positive regulation of transport	0.000107
endosomal transport	0.000117
cortical actin cytoskeleton organization	0.000133
intracellular protein transport	0.000137
regulation of DNA-templated transcription	0.000148
spindle localization	0.000244
integrin-mediated signaling pathway	0.000255
negative regulation of cellular component organization	0.00026
regulation of focal adhesion assembly	0.000269
establishment of vesicle localization	0.000325
endoplasmic reticulum to Golgi vesicle-mediated transport	0.000332
positive regulation of double-strand break repair	0.00035
autophagy	0.000377
localization within membrane	0.000379
microtubule cytoskeleton organization	0.000379
cellular response to oxidative stress	0.000402
positive regulation of dendrite morphogenesis	0.000403
endoplasmic reticulum tubular network membrane organization	0.000412
nuclear migration	0.000427
regulation of protein polymerization	0.000439
positive regulation of lipid kinase activity	0.000459
organelle assembly	0.000464
cerebral cortex development	0.000482
cell junction organization	0.000487
cell morphogenesis involved in neuron differentiation	0.000504
mRNA splicing, via spliceosome	0.00053
