## Supplemental Table 7 for "Splicing dysregulation in glioblastoma alters the function of cell migration-related genes"

### Sheet: FLNB_HKO_upregulated 50
AKAP12
ARF1
CANX
CDC6
CDKN1A
CNBP
COL6A1
COL6A2
CTNNA1
EIF1
GAS5
GFPT1
HIF1A
HLA-B
HLA-C
HMGA1
HSPA9
IER3
ILF2
KPNB1
LMAN2
MANF
MCFD2
MICAL2
MTDH
NUCKS1
PEA15
RAD50
RBBP4
SEC63
SHMT2
SLC39A14
SLC39A7
SLC43A3
SOD2
SQSTM1
SRPRA
SSR1
STT3A
TCEA1
TCP1
TIMP1
TMED9
TSPYL2
TXNDC5
VEGFA
VIM
WARS1
XPOT
ZFAS1

### Sheet: FLNB_HKO_downregulated 50
ACTB
ACTG1
AHNAK2
ANXA2
ANXA8L1
APP
ARHGDIA
BZW1
CD24
CDH1
CTSD
DDIT4
EGFR
EIF4G2
F3
FASN
GPI
HNRNPA1
KRT14
KRT15
KRT5
KRT6A
LAMC2
MDM2
MMP1
MYOF
NAP1L1
NCL
PLEC
PYGB
RPL18
RPL18A
RPL35
RPL37A
RPL41
RPL7
RPL7A
RPLP0
RPS11
RPS16
RPS2
RPS3
RPS4X
RPSA
S100A10
S100A14
S100A6
TMSB10
TNS4
TUBB

### Sheet: FLNC_HKO_upregulated 50
RTF2
ALDH18A1
TBC1D22B
PHKA1
PABPC1
STX7
DLG3
NFX1
MCM5
USP14
TLE5
AGFG2
CCDC47
FBXO9
PPP2CA
DBN1
SRSF11
RDH10
CDK2
VAPB
PTPRA
MKRN1
ITM2B
BIN1
SLC49A4
GALNT1
PDCD4
ENAH
AFAP1L1
NACC1
PTPN13
TKT
TLR3
MID1IP1
COQ4
PCSK9
AGPAT2
B3GNT2
TVP23B
SYNPO
C14orf119
SP1
ZFTRAF1
FAM111B
SLC25A29
SMOC1
NPEPL1
LSM12P1
RTL5
FMC1-LUC7L2

### Sheet: FLNC_HKO_downregulated 50
ND6
ALDH1A3
SPTBN1
CALM1
ANLN
TCERG1
TRMU
JPT1
HK2
EML4
ECT2
CDCA2
TMEM18
MRPL10
TXLNG
DNAJC5
RTCA
C5orf22
UBE2C
NSA2
SF3B1
DPH3
WRNIP1
NOP2
RPP38
TBC1D23
UTP6
GTPBP4
NOP56
GUF1
OXA1L
SENP6
TMEM170A
SLC37A3
MAP3K7
RPL24
EMP1
MRPS23
RPL12
USP8
RPL27A
SCAMP3
SCAMP3
RPS25
RPP40
BNIP2
ARFGAP1
ZBTB22
SLC9B2
NR2C1

### Sheet: FLNA_HKO_upregulated 50
NEO1
DLG3
MCM5
RBBP7
MAZ
OAZ1
NHERF1
CDR2L
RPL34
C11orf58
PPP2CA
DBN1
CTH
ANKRD13C
CLU
GSTM3
LRP4
BIN1
LUM
CNPY2
PDCD4
CCT5
MFSD12
EMC10
PAQR4
SELENON
ALPP
GMPS
TKT
MID1IP1
ECI1
PCSK9
NMD3
CRTAP
GABARAP
CSPG4
GOLIM4
FARSA
PTGR3
IDH2
TEAD1
CD55
PRR13
REPIN1
HSPA1A
H3P6
RPS2P5
RPL36A-HNRNPH2
ITGB1P1
FMC1-LUC7L2

### Sheet: FLNA_HKO_downregulated 50
COX1
ND4
ND1
CYTB
ATP6
EIF5
ANLN
CALM1
EIF3B
TCERG1
Novelpseudo
FERMT1
TIPARP
TRMU
PFAS
UBLCP1
SUMO2
SDC4
CDCA2
HNRNPH1
TMEM18
NSA2
TENT5A
PKM
PRRC1
TNS3
NOP56
RPL22
PHAX
UBE2C
NIFK
EML4
AURKB
MAP3K7
SF3B1
RPL3
GUF1
UTP6
TBC1D23
EDEM3
U2SURP
GSE1
RPL23A
PPP6R2
TMEM170A
RIOK3
RPL12
RPSA
RPL23
ARID2
