## Supplemental Table 8 for "Splicing dysregulation in glioblastoma alters the function of cell migration-related genes"

### Sheet: FLNA
	Samples	ACTN	AURKB	ATP6	CO1	CYB	ND1	ND4	TRMU
Ct	HeLa1	19.5014	24.163	19.46	19.9756	21.4219	27.9746	20.2595	25.4315
	HeLa2	19.4713	23.9678	19.5975	20.0342	20.7442	27.0784	19.8901	24.8577
	HeLa3	19.516	24.1051	19.9434	20.0128	21.4591	27.697	19.8316	25.2698
	HeLa4	19.9438	24.3368	19.9494	20.4711	20.6655	27.8247	19.5837	25.3441
	FLNA1	19.4928	27.9716	22.5873	23.247	23.9367	30.9423	23.0512	27.2411
	FLNA2	19.4554	27.3654	22.5021	22.9318	23.7296	27.2348	22.6607	27.6556
	FLNA3	19.4074	26.181	22.1853	22.976	23.9458	30.4192	23.3387	27.8805
	FLNA4	19.4799	26.5937	22.042	22.9782	23.6617	30.4156	24.9304	26.9469
Ct-ACTN	HeLa1		4.66155	-0.0414829	0.474119	1.92046	8.47316	0.758007	5.93001
	HeLa2		4.49647	0.126143	0.562897	1.27285	7.60708	0.418753	5.38632
	HeLa3		4.58905	0.427357	0.49671	1.94308	8.18091	0.315598	5.7537
	HeLa4		4.39303	0.00566101	0.527382	0.721773	7.8809	-0.360023	5.40038
	FLNA1		8.47881	3.09453	3.75421	4.4439	11.4495	3.55844	7.74833
	FLNA2		7.91003	3.04672	3.47644	4.2742	7.7794	3.20527	8.20022
	FLNA3		6.77359	2.7779	3.56857	4.53838	11.0118	3.93132	8.47306
	FLNA4		7.11379	2.56218	3.49836	4.18186	10.9358	5.45055	7.467
HeLa_avg			4.53502	0.129419	0.515277	1.46454	8.03551	0.283083	5.61761
Ct-ACTN-HeLa_avg	HeLa1		0.126524	-0.170902	-0.0411577	0.455916	0.437646	0.474924	0.312408
	HeLa2		-0.0385547	-0.00327682	0.0476198	-0.191686	-0.428433	0.135669	-0.231286
	HeLa3		0.0540261	0.297937	-0.0185671	0.478537	0.145402	0.0325141	0.136098
	HeLa4		-0.141996	-0.123758	0.012105	-0.742767	-0.154614	-0.643107	-0.217221
	FLNA1		3.94379	2.96511	3.23893	2.97936	3.41402	3.27536	2.13072
	FLNA2		3.375	2.9173	2.96116	2.80966	-0.256114	2.92218	2.58262
	FLNA3		2.23857	2.64848	3.05329	3.07384	2.97624	3.64823	2.85545
	FLNA4		2.57877	2.43276	2.98308	2.71732	2.90026	5.16747	1.8494
2^DDCt	HeLa1		0.916036	1.12576	1.02894	0.729047	0.738338	0.719505	0.805297
	HeLa2		1.02708	1.00227	0.967531	1.1421	1.34577	0.910247	1.17388
	HeLa3		0.963244	0.813414	1.01295	0.717705	0.904127	0.977715	0.909977
	HeLa4		1.10343	1.08957	0.991645	1.67338	1.11312	1.56169	1.16249
	FLNA1		0.0649834	0.12806	0.105922	0.126801	0.0938162	0.103281	0.228344
	FLNA2		0.0963879	0.132375	0.128411	0.142629	1.19426	0.131928	0.166938
	FLNA3		0.211897	0.159488	0.120467	0.118764	0.127076	0.0797577	0.138173
	FLNA4		0.167384	0.185211	0.126475	0.152056	0.133947	0.0278251	0.277509
2^DDCt_avg	HeLa		1.00245	1.00776	1.00027	1.06556	1.02534	1.04229	1.01291
	FLNA		0.135163	0.151283	0.120318	0.135063	0.387274	0.0856977	0.202741
Flod change	FLNA1		0.0648247	0.127074	0.105894	0.119	0.0914976	0.0990901	0.225433
	FLNA2		0.0961524	0.131356	0.128377	0.133854	1.16474	0.126575	0.16481
	FLNA3		0.211379	0.158261	0.120435	0.111457	0.123935	0.0765216	0.136411
	FLNA4		0.166975	0.183785	0.126441	0.142701	0.130637	0.0266962	0.273971
	Average		0.134833	0.150119	0.120286	0.126753	0.377703	0.0822207	0.200156
Standard Deviation	HeLa		0.0703713	0.120849	0.0230706	0.390368	0.227731	0.314472	0.159675
	FLNA		0.0577818	0.0229959	0.00881294	0.0130379	0.466159	0.0381801	0.0540754
	Fold Change		0.0576406	0.022819	0.00881059	0.0122358	0.454638	0.036631	0.0533862
p-value			3.16154e-06	1.97396e-05	1.21679e-09	0.00617269	0.07719	0.0019566	0.000163151

### Sheet: FLNB
	Samples	CDC6	CDKN1A	CNBP	CTNNA1	HIF1A	HSPA9	IER3	PEA15	RBBP4	SHMT2	SSR1	TIMP1	TXNDC5	ACTN			Samples	MTDH	HMGA1	SOD2	VEGFA	WARS1	ACTN
Ct	HMLE1	29.0199	28.3933	32.4952	25.8637	27.8977	32.9929	27.9935	28.2702	31.9363	28.8073	28.9239	24.9663	28.1353	21.9301		Ct	HMLE1	25.8101	26.9588	32.8872	27.617	25.9134	21.9301
	HMLE2	28.2189	28.3133	27.2243	25.6036	25.8318	31.2668	27.1283	28.0434	31.7276	28.7256	28.785	24.6967	27.9343	21.5284			HMLE2	25.9278	23.0781	33.8448	27.3949	25.1881	21.5284
	HMLE3	26.9377	32.358	32.0395	25.9325	26.5776	28.5013	29.5538	31.4933	28.8304	29.7726	28.1921	23.9296	28.995	19.9326			HMLE3	30.274	21.9399	24.9268	29.1452	29.8408	18.3982
	HMLE4	26.6005	30.641	30.989	25.6485	26.9489	28.09	29.1439	30.9318	29.4955	30.5155	29.6326	27.8404	29.3262	20.885			HMLE4	30.1751	23.4564	25.4784	26.9252	28.699	18.8981
	FLNB1	26.8409	26.7496	26.0569	24.9679	26.9634	24.8772	24.7839	26.5669	31.2459	26.956	26.9452	23.6406	26.9753	23.4984			FLNB1	24.9505	21.2723	16.9411	25.7176	24.5195	23.4984
	FLNB2	27.1835	27.0071	25.9922	25.6772	27.0164	26.013	24.5683	26.9771	31.413	27.66	27.438	24.3123	27.7257	23.4415			FLNB2	24.9539	21.7924	33.9862	26.9775	24.9703	23.4415
	FLNB3	23.579	23.9348	24.2848	22.0939	23.4116	22.8719	20.789	24.7062	25.9861	24.2753	24.3925	18.9383	23.8784	19.871			FLNB3	20.4179	14.5988	22.8785	24.8056	23.684	18.5548
	FLNB4	23.5193	23.9618	24.0843	21.9506	24.5398	22.8966	20.8966	24.9186	25.838	23.9235	24.9597	18.9782	23.9363	19.0024			FLNB4	20.8977	19.1779	22.7068	24.6293	23.8664	18.2885
Ct-ACTN	HMLE1	7.08989	6.4632	10.5652	3.93368	5.96762	11.0629	6.06342	6.34014	10.0062	6.87722	6.99385	3.03625	6.20524			Ct-ACTN	HMLE1	3.88	5.02874	10.9571	5.68698	3.98339
	HMLE2	6.69049	6.78489	5.6959	4.07522	4.30342	9.73845	5.59988	6.51504	10.1993	7.19719	7.25663	3.16833	6.40595				HMLE2	4.39947	1.54972	12.3164	5.86649	3.65971
	HMLE3	7.00508	12.4254	12.1069	5.99988	6.64496	8.56864	9.62121	11.5607	8.89773	9.83998	8.25944	3.99696	9.06232				HMLE3	11.8757	3.54168	6.52854	10.7469	11.4425
	HMLE4	5.71553	9.75597	10.104	4.76346	6.0639	7.20499	8.25893	10.0468	8.61053	9.63053	8.74766	6.95546	8.44121				HMLE4	11.277	4.55827	6.58028	8.02706	9.80086
	FLNB1	3.34241	3.25114	2.55841	1.46946	3.46498	1.37876	1.28543	3.06842	7.74746	3.45757	3.4467	0.142126	3.47681				FLNB1	1.45205	-2.22612	-6.55735	2.21913	1.02109
	FLNB2	3.74201	3.56563	2.55071	2.23571	3.57487	2.57149	1.12682	3.53557	7.97151	4.21853	3.99647	0.87084	4.28421				FLNB2	1.51242	-1.64905	10.5447	3.536	1.5288
	FLNB3	3.70793	4.06374	4.41381	2.22287	3.54061	3.00089	0.917953	4.83519	6.11505	4.40423	4.52147	-0.932764	4.00731				FLNB3	1.86303	-3.95607	4.32367	6.25081	5.12915
	FLNB4	4.51699	4.95949	5.08192	2.94822	5.53741	3.89426	1.89427	5.91628	6.83566	4.9211	5.95733	-0.024128	4.93393				FLNB4	2.60924	0.889376	4.41833	6.34084	5.57793
HMLE_avg		6.62525	8.85735	9.61798	4.69306	5.74497	9.14374	7.38586	8.61568	9.42843	8.38623	7.81439	4.28925	7.52868			HMLE_avg		7.85805	3.6696	9.09559	7.58186	7.22162
Ct-ACTN-HMLE_avg	HMLE1	0.464642	-2.39415	0.947209	-0.759383	0.222651	1.91913	-1.32244	-2.27554	0.577773	-1.50901	-0.820546	-1.253	-1.32344			Ct-ACTN-HMLE_avg	HMLE1	-3.97804	1.35913	1.86151	-1.89488	-3.23823
	HMLE2	0.065239	-2.07246	-3.92208	-0.61784	-1.44156	0.594709	-1.78598	-2.10064	0.770825	-1.18904	-0.557765	-1.12092	-1.12273				HMLE2	-3.45858	-2.11988	3.22086	-1.71537	-3.56191
	HMLE3	0.379839	3.568	2.48888	1.30682	0.899982	-0.5751	2.23535	2.94503	-0.530694	1.45375	0.445045	-0.29229	1.53364				HMLE3	4.01768	-0.127923	-2.56706	3.16506	4.22091
	HMLE4	-0.909719	0.898619	0.485991	0.0704017	0.318922	-1.93874	0.873073	1.43115	-0.817903	1.2443	0.933267	2.6662	0.91253				HMLE4	3.41894	0.888668	-2.51531	0.445197	2.57924
	FLNB1	-3.28284	-5.60622	-7.05957	-3.2236	-2.27999	-7.76498	-6.10043	-5.54726	-1.68097	-4.92866	-4.36769	-4.14713	-4.05187				FLNB1	-6.40599	-5.89572	-15.6529	-5.36273	-6.20054
	FLNB2	-2.88323	-5.29172	-7.06727	-2.45735	-2.1701	-6.57224	-6.25904	-5.08011	-1.45692	-4.16769	-3.81793	-3.41841	-3.24447				FLNB2	-6.34563	-5.31866	1.44914	-4.04586	-5.69282
	FLNB3	-2.91732	-4.79361	-5.20418	-2.47019	-2.20436	-6.14285	-6.46791	-3.78049	-3.31338	-3.982	-3.29292	-5.22202	-3.52137				FLNB3	-5.99501	-7.62567	-4.77192	-1.33105	-2.09247
	FLNB4	-2.10826	-3.89786	-4.53607	-1.74484	-0.207561	-5.24948	-5.49159	-2.6994	-2.59276	-3.46513	-1.85706	-4.31338	-2.59475				FLNB4	-5.24881	-2.78023	-4.67727	-1.24102	-1.64369
2^DDCt	HMLE1	0.724651	5.25668	0.518635	1.69277	0.85699	0.264413	2.50089	4.84179	0.669997	2.84615	1.76607	2.38336	2.50263			2^DDCt	HMLE1	15.7584	0.389816	0.275188	3.71891	9.43636
	HMLE2	0.955787	4.20604	15.1588	1.53458	2.71613	0.662178	3.44852	4.28899	0.586082	2.28001	1.47199	2.17485	2.17758				HMLE2	10.9935	4.34658	0.107257	3.28381	11.8098
	HMLE3	0.768523	0.0843192	0.178144	0.40421	0.535893	1.48978	0.21237	0.129854	1.44462	0.36507	0.734562	1.22458	0.345405				HMLE3	0.0617387	1.09272	5.92599	0.111487	0.0536266
	HMLE4	1.87868	0.5364	0.714006	0.952373	0.801669	3.83372	0.545983	0.370836	1.76284	0.422114	0.523671	0.157541	0.531252				HMLE4	0.0934964	0.540113	5.7172	0.734484	0.167329
	FLNB1	9.73269	48.7124	133.396	9.34117	4.85676	217.516	68.6139	46.7618	3.20644	30.4562	20.6445	17.7178	16.5858				FLNB1	84.8001	59.5374	51523.4	41.1474	73.544
	FLNB2	7.37802	39.1712	134.11	5.49208	4.50056	95.1573	76.5878	33.8271	2.74521	17.9722	14.103	10.6916	9.47724				FLNB2	81.3249	39.9094	0.366241	16.5167	51.726
	FLNB3	7.5544	27.7346	36.865	5.54116	4.60872	70.6612	88.5185	13.7417	9.94093	15.8016	9.80097	37.3236	11.4825				FLNB3	63.7792	197.495	27.3207	2.51586	4.26478
	FLNB4	4.3117	14.9065	23.2002	3.35158	1.15473	38.0409	44.9917	6.4953	6.03253	11.0435	3.6227	19.8818	6.04084				FLNB4	38.0233	6.86961	25.5857	2.36366	3.12464
2^DDCt_avg	HMLE	1.08191	2.52086	4.14239	1.14598	1.22767	1.56252	1.67694	2.40787	1.11589	1.47834	1.12407	1.48508	1.38922			2^DDCt_avg	HMLE	6.72678	1.59231	3.00641	1.96217	5.36678
	FLNB	7.2442	32.6311	81.8927	5.9315	3.78019	105.344	69.678	25.2065	5.48128	18.8184	12.0428	21.4037	10.8966				FLNB	66.9819	75.9527	12894.2	15.6359	33.1649
Flod change	FLNB1	8.99584	19.3237	32.2026	8.15124	3.95607	139.208	40.9161	19.4204	2.87345	20.6017	18.3658	11.9305	11.9389			Flod change	FLNB1	12.6064	37.3907	17137.9	20.9703	13.7035
	FLNB2	6.81944	15.5388	32.3749	4.79247	3.66593	60.8998	45.6712	14.0486	2.46012	12.157	12.5463	7.19935	6.82201				FLNB2	12.0897	25.0639	0.12182	8.41757	9.63818
	FLNB3	6.98246	11.002	8.89944	4.8353	3.75403	45.2226	52.7857	5.70699	8.90855	10.6888	8.71915	25.1323	8.26547				FLNB3	9.4814	124.031	9.0875	1.28218	0.794663
	FLNB4	3.98526	5.91324	5.60068	2.92464	0.940589	24.3458	26.8296	2.69753	5.40604	7.47023	3.22283	13.3877	4.34838				FLNB4	5.65252	4.31425	8.51039	1.20461	0.582218
	Average	6.69575	12.9444	19.7694	5.17591	3.07916	67.4191	41.5507	10.4684	4.91204	12.7294	10.7135	14.4125	7.8437				Average	9.9575	47.6998	4288.9	7.96866	6.17965
Standard Deviation	HMLE	0.468133	2.24718	6.36321	0.509335	0.867894	1.38377	1.34549	2.16803	0.50153	1.10324	0.511227	0.882172	0.960058			Standard Deviation	HMLE	6.85926	1.61157	2.81678	1.56246	5.32302
	FLNB	1.93043	12.6444	52.0853	2.15796	1.5213	67.8581	15.9158	15.9726	2.86589	7.1712	6.20802	9.79914	3.81781				FLNB	18.5207	72.6524	22302.6	15.8106	30.4656
	Fold Change	1.78428	5.01589	12.5737	1.88307	1.23917	43.4286	9.491	6.63351	2.56826	4.85086	5.52279	6.59838	2.74818				Fold Change	2.75329	45.6272	7418.36	8.05768	5.6767
p-value		0.00170648	0.00664347	0.0425384	0.00964188	0.0450283	0.0381087	0.000318874	0.0498049	0.0407274	0.00608257	0.0229184	0.0127248	0.00579391			p-value		0.00185761	0.126714	0.355407	0.186631	0.170522
		CDKN1A	CNBP	HSPA9	IER3	PEA15	TIMP1	MTDH	HMGA1	WARS1
2^DDCt_avg	HMLE	2.52086	4.14239	1.56252	1.67694	2.40787	1.48508	6.72678	1.59231	5.36678
	FLNB	32.6311	81.8927	105.344	69.678	25.2065	21.4037	66.9819	75.9527	33.1649
Standard Deviation	HMLE	2.24718	6.36321	1.38377	1.34549	2.16803	0.882172	6.85926	1.61157	5.32302
	FLNB	12.6444	52.0853	67.8581	15.9158	15.9726	9.79914	18.5207	72.6524	30.4656
p-value		0.00664347	0.0425384	0.0381087	0.000318874	0.0498049	0.0127248	0.00185761	0.126714	0.170522
		**	*	*	***	*	*	**	NS	NS
		CDC6	CTNNA1	HIF1A	RBBP4	SHMT2	SSR1	TXNDC5	VEGFA
2^DDCt_avg	HMLE	1.08191	1.14598	1.22767	1.11589	1.47834	1.12407	1.38922	1.96217
	FLNB	7.2442	5.9315	3.78019	5.48128	18.8184	12.0428	10.8966	15.6359
Standard Deviation	HMLE	0.468133	0.509335	0.867894	0.50153	1.10324	0.511227	0.960058	1.56246
	FLNB	1.93043	2.15796	1.5213	2.86589	7.1712	6.20802	3.81781	15.8106
p-value		0.00170648	0.00964188	0.0450283	0.0407274	0.00608257	0.0229184	0.00579391	0.186631
		**	**	*	*	**	*	**	NS

### Sheet: FLNC
	Samples	ACTN	ND6	TCERG1	TRMU
Ct	HeLa1	20.3148	18.1075	24.5466	23.1756
	HeLa2	19.9791	18.2629	24.9343	24.1456
	HeLa3	20.3516	18.3782	24.7297	23.9624
	HeLa4	19.914	18.683	24.4294	22.4279
	FLNC1	19.5316	20.8921	26.0997	25.8154
	FLNC2	19.3553	20.5228	26.1815	26.0348
	FLNC3	19.4884	21.4109	26.5325	26.0894
	FLNC4	19.9183	20.9163	26.082	26.0052
Ct-ACTN	HeLa1		-2.20735	4.23176	2.86074
	HeLa2		-1.7162	4.95524	4.16657
	HeLa3		-1.97337	4.37811	3.61085
	HeLa4		-1.231	4.51537	2.51389
	FLNC1		1.36049	6.56806	6.28376
	FLNC2		1.16755	6.82622	6.6795
	FLNC3		1.92246	7.04412	6.60098
	FLNC4		0.997978	6.16366	6.08689
HeLa_avg			-1.78198	4.52012	3.28801
Ct-ACTN-HeLa_avg	HeLa1		-0.425373	-0.288356	-0.427271
	HeLa2		0.065783	0.435116	0.878555
	HeLa3		-0.191389	-0.142013	0.32284
	HeLa4		0.550978	-0.00474691	-0.774124
	FLNC1		3.14247	2.04794	2.99575
	FLNC2		2.94953	2.3061	3.39149
	FLNC3		3.70444	2.524	3.31296
	FLNC4		2.77996	1.64354	2.79888
2^DDCt	HeLa1		1.34292	1.22125	1.34469
	HeLa2		0.955427	0.739634	0.543912
	HeLa3		1.14186	1.10344	0.799495
	HeLa4		0.682557	1.0033	1.71015
	FLNC1		0.113246	0.241829	0.125369
	FLNC2		0.12945	0.202207	0.0952928
	FLNC3		0.0767099	0.17386	0.100623
	FLNC4		0.145596	0.320071	0.143699
2^DDCt_avg	HeLa		1.03069	1.01691	1.09956
	FLNC		0.11625	0.234492	0.116246
Flod change	FLNC1		0.109874	0.237809	0.114017
	FLNC2		0.125595	0.198845	0.0866644
	FLNC3		0.0744257	0.17097	0.0915124
	FLNC4		0.141261	0.31475	0.130687
	Average		0.112789	0.230593	0.10572
Standard Deviation	HeLa		0.243263	0.1777	0.455986
	FLNC		0.0255337	0.0549912	0.0194935
	Fold Change		0.0247734	0.054077	0.0177284
p-value			0.000644188	0.000340675	0.00971729
