## Supplemental Table 9 for "Splicing dysregulation in glioblastoma alters the function of cell migration-related genes"

### Sheet: Sheet1
		no serum		serum		inducer
		HMLE	FLNB	HMLE	FLNB	HMLE	FLNB
	#1	2903	5017	6135	12866	6165	22535
	#2	2933	4701	5202	11417	5094	20890
	#3	2782	4652	5300	11303	4940	20525
	avg	2872.67	4790	5545.67	11862	5399.67	21316.7
	sd	65.2704	161.755	418.638	711.459	544.812	874.284
	p-value	0.0356277		0.00119184		9.90238e-05
