## Supplemental Table 10 for "Splicing dysregulation in glioblastoma alters the function of cell migration-related genes"

### Sheet: Sheet1
		Samples	Day1	Day2	Day3	Day4	Day5	Day6	Day7
	HMLE-Cas9	#1	0.009	0.019	0.057	0.185	0.425	0.609	1.022
		#2	0.015	0.027	0.078	0.189	0.486	0.625	1.006
		#3	0.012	0.019	0.052	0.22	0.494	0.683	0.986
		avg	0.012	0.0216667	0.0623333	0.198	0.468333	0.639	1.00467
		sd	0.00244949	0.00377124	0.0112645	0.0156418	0.0308149	0.031791	0.0147271
	HMLE-FLNBDH	#1	0.015	0,044	0.057	0.195	0.481	1.161	1.431
		#2	0.021	0.024	0.081	0.248	0.608	1.138	1.442
		#3	0.016	0.052	0.1	0.26	0.612	1.202	1.473
		avg	0.0173333	0.038	0.0793333	0.234333	0.567	1.167	1.44867
		sd	0.00262467	0.014	0.0175942	0.028241	0.0608331	0.0264701	0.0177826
		p-value	0.103877	0.446485	0.324193	0.206193	0.134388	6.98865e-05	1.46735e-05
