## Supplemental Table 11 for "Splicing dysregulation in glioblastoma alters the function of cell migration-related genes"

### Sheet: #1
	Cells/Comp-FITC-A+ | Freq. of Parent
Compensation Controls_FITC Stained Control_002.fcs	41.2 %
Compensation Controls_PI Stained Control_003.fcs	2.34 %
Compensation Controls_Unstained Control_001.fcs	0.013 %
Specimen_001_F_006.fcs	4.17 %
Specimen_001_F20_007.fcs	3.36 %
Specimen_001_H_004.fcs	13.3 %
Specimen_001_H20_005.fcs	24.9 %
Mean	12.8 %
SD	15.2 %

### Sheet: #2
	Cells/Comp-FITC-A+ | Freq. of Parent
Compensation Controls_FITC Stained Control_002.fcs	19.0 %
Compensation Controls_PI Stained Control_003.fcs	2.28 %
Compensation Controls_Unstained Control_001.fcs	0.079 %
Specimen_001_F0_005.fcs	1.94 %
Specimen_001_F20_007.fcs	7.30 %
Specimen_001_H0_004.fcs	14.4 %
Specimen_001_H20_006.fcs	32.9 %
Mean	11.1 %
SD	11.9 %

### Sheet: #3
	Cells/Comp-FITC-A+ | Freq. of Parent
Compensation Controls_FITC Stained Control_002.fcs	42.5 %
Compensation Controls_PI Stained Control_003.fcs	2.22 %
Compensation Controls_Unstained Control_001.fcs	0.013 %
Specimen_001_F_006.fcs	4.41 %
Specimen_001_F20_007.fcs	3.85 %
Specimen_001_H_004.fcs	13.0 %
Specimen_001_H20_005.fcs	24.4 %
Mean	12.9 %
SD	15.5 %

### Sheet: overall
	control%			Avg	irradiation%			Avg	Fold change	p-value
FLNB	4.17	1.94	4.41	3.50667	3.85	7.3	3.36	4.83667	1.37928	0.416217
HMLE	13.3	14.4	13	13.5667	24.9	32.9	24.4	27.4	2.01966	0.00768171
