## Supplemental Table 12 for "Splicing dysregulation in glioblastoma alters the function of cell migration-related genes"

### Sheet: Sheet1
			HeLa-Cas9	FLNADH	FLNCDH
	Glc	#1	1280699	746541	984960
		#2	1182697	789907	1138533
		#3	1219272	881275	715438
		avg	1227556	805908	946310
		sd	40435.7	56156.5	174877
	Gal	#1	604701	91183	162333
		#2	534016	58825	143349
		#3	648146	55795	111687
		avg	595621	68601	139123
		sd	47033.7	16015.7	20891
	Glc vs Gal	p-value	0.000155361	0.00154049	0.0214099
	Glc/Gal fold change	#1	0.472165	0.122141	0.164812
		#2	0.451524	0.0744708	0.125907
		#3	0.531584	0.0633117	0.15611
		p-value		0.000289987	0.00125398
