## Supplemental Table 13 for "Splicing dysregulation in glioblastoma alters the function of cell migration-related genes"

### Sheet: Sheet1
		Samples	Day1	Day2	Day3	Day4	Day5
	ctrl	#1	0.145	0.578	1.173	1.982	3.164
		#2	0.123	0.424	0.83	1.558	2.7
		#3	0.114	0.235	0.488	1.515	2.223
		avg	0.127333	0.412333	0.830333	1.685	2.69567
		sd	0.0130213	0.140272	0.27965	0.210743	0.384174
	FLNADH	#1	0.136	0.349	0.951	1.694	2.581
		#2	0.097	0.207	1.034	1.605	2.443
		#3	0.117	0.278	0.878	1.584	2.131
		avg	0.116667	0.278	0.954333	1.62767	2.385
		sd	0.0159234	0.0579713	0.0637303	0.0476818	0.188234
		p-value	0.505505	0.309344	0.59799	0.740541	0.382154
	FLNCDH	#1	0.121	0.484	0.813	1.767	2.732
		#2	0.2	0.419	1.945	2.495	1.99
		#3	0.076	0.261	1.056	1.187	1.79
		avg	0.132333	0.388	1.27133	1.81633	2.17067
		sd	0.0512532	0.0936412	0.486575	0.535127	0.405234
		p-value	0.904615	0.849664	0.343087	0.77088	0.254582
