## Supplemental Table 14 for "Splicing dysregulation in glioblastoma alters the function of cell migration-related genes"

### Sheet: Sheet1
		0hr	12hr	24hr	12hr/0hr	24hr/0hr
GFP	#1	0.1623	0.1233	0.0924	0.759704	0.569316
	#2	0.1613	0.1175	0.0912	0.728456	0.565406
	#3	0.1583	0.1132	0.0755	0.715098	0.476943
	avg	0.160633	0.118	0.0863667	0.734419	0.537222
	sd	0.00169967	0.00413844	0.00769949	0.0186923	0.0426536
A	#1	0.1614	0.1077	0.0703	0.667286	0.435564
	#2	0.1684	0.1131	0.0821	0.671615	0.48753
	#3	0.1574	0.1087	0.0733	0.690597	0.465693
	avg	0.1624	0.109833	0.0752333	0.6765	0.462929
	sd	0.00454606	0.00234568	0.00500755	0.010124	0.0213048
	p-value	0.647963	0.0890425	0.173281	0.0294515	0.116621
B	#1	0.1622	0.0855	0.0312	0.527127	0.192355
	#2	0.1612	0.0934	0.0266	0.579404	0.165012
	#3	0.1692	0.0897	0.0437	0.530142	0.258274
	avg	0.1642	0.0895333	0.0338333	0.545558	0.205214
	sd	0.00355903	0.00322731	0.00722511	0.0239649	0.0391446
	p-value	0.294624	0.00195467	0.00218267	0.00119627	0.00129622
