## Supplemental Table 15 for "Splicing dysregulation in glioblastoma alters the function of cell migration-related genes"

### Sheet: primers for AS check
gene	accession#	exon	length(nt)	Forward	Reverse
ACTR2	ENST00000377982.8	E3	15	GTGTGCGACAACGGCACC	AGTTTCTCTGGTCCAAATGTGT
AP1S2	ENST00000672987.1	E5	9	TTGGGAGGGGAAGTTCAGGA	TCAAGAACACTACGTGGGGT
CAMTA2	ENST00000348066.8	E20	21	TGAAGGAGCAGCAGGAGGTA	TTGCTCTGGATCAGGATGGC
CASK	ENST00000378163.7	E11	18	ACTAGCCGCTGTGTCAAGTC	ACTGCAGTCTGTAAGCGCAT
CERS6	ENST00000392687.4	E10	24	TGGACCTTACCCTTCCTGGT	ATCATCCATGGAGCAGGAGC
CHCHD3	ENST00000448878.6	E5	15	GAGGAGCTGGCATTGGAGCAAGC	AGAACTCTGAGCTCCTCTCCT
ERGIC3	ENST00000357394.8	E8	15	CCAGCAGTCCCATGTGCACG	TGACATTGGTGTGGTCCAGG
GRAMD1A	ENST00000317991.10	E17	12	GCCCTGGTTCTCATCAGCAT	CTGTGCCAGGACTCAAAGGT
NCKAP1	ENST00000703824.1	E2	18	CAGCAGAAGCTGGCGGAGAA	CCTTGGGGTCTCCACATGCC
SLC43A2	ENST00000571650.5	E10	12	GCTGCGGCTCATCTTCTACA	GGCGTCTTCACACTCCTTCA
ACTN2A	ENST00000542672.7	E8	86	ATTTAGTATACACTGCCAGA	TCAGCCTCTCATTCTCTTGATTCACAGCAAGAA
ACTN2B	ENST00000366578.6	E8	86	ACATCGTGAACACCCCTAAA	TCAGCCTCTCATTCTCTTGATTCACAGCAAGAA
ACTN4A	ENST00000252699.7	E8	86	TGCCAGAGAAAGACAGCCCC	TTGGTTGACAGCCAGCACCT
ACTN4B	ENST00000440400.3	E8	86	TGCCAGAGAAAGACAGCCCC	TTGGTTGACAGCCAGCACCT
FLNA	ENST00000360319.9	E30	96	CACGCCTGATGGCTCAGAGG	GGCCTCAGGCTGGTCACATC
FLNB	ENST00000295956.9	E30	72	TCTACACAGCTGCCAAGCCG	TCCCAGGCCGTTCATGTCAC
FLNC	ENST00000325888.13	E31	99	GGTGACATGCACGGTGTCC	ATTGGCTCCACAGGCACCAC
GSN	ENST00000432226.7	E3	205	CGGAGCAGCACTCTTCACCC	GGAAGGTGGCCGACTCGAAG
VILL	NM_001370264.1	E6	99	GTGGTCCTGGAGTTGGCGAC	CCGTCGTTCACCACCTCCAC
CORO7	ENST00000614702.4	E4/E5	71/184	TGGGCATTGTGCCTCTGCAA	GCTCCATCTCGGCTCCAGAC

### Sheet: primers for real time PCR
gene
CDC6
CDKN1A
CNBP
CTNNA1
HIF1A
HMGA1
HSPA9
IRE3
MTDH
PEA15
RBBP4
SHMT2
SOD2
SSR1
TIMP1
TXNDC5
VEGFA
WARS1
MT-ND6
TCERG1
TRMU
AURKB
MT-ATP6
MT-CO1
MT-CYB
MT-ND1
MT-ND4
